# Predicting Spatial Transcriptomics from H&E Image by Pretrained Contrastive Alignment Learning

**DOI:** 10.1101/2025.06.15.659438

**Authors:** Jiawei Zou, Kai Xiao, Zexi Chen, Jiazheng Pei, Jing Xu, Tao Chen, Likun Hou, Chunyan Wu, Yunlang She, Zhiyuan Yuan, Luonan Chen

**Author notes:** Corresponding authors: Luonan Chen, Zhiyuan Yuan, Yunlang She. These authors contributed equally to this work (Jiawei Zou, Kai Xiao).

## Abstract

The intricate molecular landscape within tissues holds crucial information about cellular behavior and disease progression, yet capturing this complexity at a spatial level remains challenging. While Spatial transcriptomics (ST) offers valuable insights into gene expression patterns within their native tissue context, its widespread adoption is hindered by high costs and limited gene detection capabilities. Here we introduce CarHE (Contrastive Alignment of gene expRession for hematoxylin and eosin image), a method that overcomes these limitations by accurately predicting high-dimensional ST data (over 10,000 genes) solely from readily available H&E (Hematoxylin and Eosin) stained images. This novel pre-trained architecture employs contrastive learning through two mechanisms: cell-type-based transcriptomics information transfer and image-based histology information transfer. These mechanisms precisely align image features with spatial single-cell gene expressions, achieving prediction accuracies exceeding 0.7 (up to 1.7 folds compared to second best) across diverse tissue types and species. CarHE’s superior performance extends to identifying subtle pathological features such as tertiary lymphoid structures in various cancers, including breast cancer, lung cancer, melanoma and ccRCC (clear cell renal cell carcinoma), and reconstructing 3D spatial transcriptomics from images alone, offering a cost-effective and robust alternative for large-scale spatial transcriptomics. We further validated CarHE’s effectiveness by predicting DFS (Disease-Free Survival) from >1,600 lung cancer patients HE images, achieving a significantly higher AUC (Area Under the Receiver Operating Characteristic Curve) of 0.73 compared to state-of-the-art alternatives (0.58-0.64).
