## Supplementary material for "Predicting Spatial Transcriptomics from H&E Image by Pretrained Contrastive Alignment Learning": Table 1

### Sheet: Sheet1
Methods	Datatype	PCC_300_genes	PCC_500_genes	PCC_1000_genes	PCC_2000_genes
CarHE	ST_BRCA	0.68	0.7	0.68	0.6
HisToST	ST_BRCA	0.1	0.12	0.11	0.11
HisToGene	ST_BRCA	0.05	0.06	0.071	0.06
THItoGene	ST_BRCA	0.07	0.08	0.073	0.06
STEM	ST_BRCA	0.41	0.32	0.244	0.21
CarHE	Xenium_Melanoma	0.77	0.63	0.58	0.51
HisToST	Xenium_Melanoma	\	\	\	\
HisToGene	Xenium_Melanoma	\	\	\	\
THItoGene	Xenium_Melanoma	\	\	\	\
STEM	Xenium_Melanoma	\	\	\	\
“\” : not available.
